# Characterization of transcript enrichment and detection bias in single-nuclei RNA-seq for mapping of distinct human adipocyte lineages

**DOI:** 10.1101/2021.03.24.435852

**Authors:** Anushka Gupta, Farnaz Shamsi, Nicolas Altemos, Gabriel F. Dorlhiac, Aaron M. Cypess, Andrew P. White, Mary Elizabeth Patti, Yu-Hua Tseng, Aaron Streets

## Abstract

Single-cell RNA-sequencing (scRNA-seq) enables molecular characterization of complex biological tissues at high resolution. The requirement of single-cell extraction, however, makes it challenging for profiling tissues such as adipose tissue where collection of intact single adipocytes is complicated by their fragile nature. For such tissues, single-nuclei extraction is often much more efficient and therefore single-nuclei RNA-sequencing (snRNA-seq) presents an alternative to scRNA-seq. However, nuclear transcripts represent only a fraction of the transcriptome in a single cell, with snRNA-seq marked with inherent transcript enrichment and detection biases. Therefore, snRNA-seq may be inadequate for mapping important transcriptional signatures in adipose tissue. In this study, we compare the transcriptomic landscape of single nuclei isolated from preadipocytes and mature adipocytes across human white and brown adipocyte lineages, with whole-cell transcriptome. We demonstrate that snRNA-seq is capable of identifying the broad cell types present in scRNA-seq at all states of adipogenesis. However, we also explore how and why the nuclear transcriptome is biased and limited, and how it can be advantageous. We robustly characterize the enrichment of nuclear-localized transcripts and adipogenic regulatory lncRNAs in snRNA-seq, while also providing a detailed understanding for the preferential detection of long genes upon using this technique. To remove such technical detection biases, we propose a normalization strategy for a more accurate comparison of nuclear and cellular data. Finally, we demonstrate successful integration of scRNA-seq and snRNA-seq datasets with existing bioinformatic tools. Overall, our results illustrate the applicability of snRNA-seq for characterization of cellular diversity in the adipose tissue.
