## Supplemental Tables for "Characterization of transcript enrichment and detection bias in single-nuclei RNA-seq for mapping of distinct human adipocyte lineages"

### Sheet: Table S1
All results below are for white and brown preadipocyte scRNA-seq dataset (related to Result 2.1 and Figure 1)
(A) Oligo-tagged hashtag antibodies used for sample multiplexing of white and brown preadipocyte for downstream scRNA seq
Specificity	Label	Cell Type	Brand	Catalog#	Barcode Sequence
TotalSeq™-A0251 anti-human Hashtag 1 Antibody	HTO-251	Brown	Biolegend	394661	GTCAACTCTTTAGCG
TotalSeq™-A0252 anti-human Hashtag 1 Antibody	HTO-252	Brown	Biolegend	394663	TGATGGCCTATTGGG
TotalSeq™-A0253 anti-human Hashtag 1 Antibody	HTO-253	White	Biolegend	394665	TTCCGCCTCTCTTTG
TotalSeq™-A0254 anti-human Hashtag 1 Antibody	HTO-254	White	Biolegend	394667	AGTAAGTTCAGCGTA
(B) DE genes between white and brown preadipocytes in scRNA-seq dataset (white vs brown test, logFC > 0 means enrichment in white preadipocytes)
Gene	p_val	avg_logFC	pct.1	pct.2	p_val_adj
ID1	0	1.43372	1	0.963	0
FGF5	0	1.34676	0.96	0.737	0
CRABP2	0	1.33378	0.888	0.399	0
KCNMA1	0	1.29774	0.981	0.787	0
HMOX1	0	1.2832	0.985	0.785	0
RPL39L	0	1.38184	0.905	0.078	0
PGF	0	1.18803	0.716	0.097	0
NTNG1	0	1.13032	0.774	0.022	0
HAS2	0	1.12196	0.831	0.378	0
LAMA4	0	1.04581	0.735	0.098	0
BAALC	0	1.03627	0.735	0.16	0
HIP1	0	1.02871	0.881	0.306	0
ADM	0	1.03605	0.946	0.762	0
IGFBP4	0	0.972997	1	0.993	0
SFRP1	0	0.968154	0.574	0.03	0
ADAMTSL1	0	0.961813	0.936	0.538	0
PSD3	0	0.941527	0.959	0.812	0
COL6A1	0	0.928672	1	0.969	0
GREM1	0	0.914429	0.999	0.903	0
TMEM119	0	0.893544	0.907	0.387	0
PLAU	0	0.890603	0.774	0.366	0
TES	0	0.884017	0.787	0.136	0
PAMR1	0	0.872772	0.933	0.476	0
ANPEP	0	0.869356	0.877	0.388	0
EMP1	0	0.868812	0.999	0.908	0
TM4SF1	0	0.862047	0.979	0.89	0
CTHRC1	0	0.856448	0.979	0.831	0
SYT1	0	0.856424	0.714	0.142	0
OAF	0	0.827909	0.948	0.644	0
SMIM3	0	0.820969	0.952	0.706	0
CLMP	0	0.819819	1	0.958	0
SCUBE3	7.37643e-305	0.800919	0.875	0.569	1.6369e-300
TWIST2	0	0.798616	0.999	0.929	0
RBPJ	0	0.78957	0.965	0.835	0
EVA1B	0	0.782876	1	0.976	0
CACNA1A	0	0.781953	0.688	0.163	0
SNTB1	0	0.781073	0.781	0.233	0
PDZRN3	0	0.763965	0.817	0.433	0
BATF3	0	0.762918	0.779	0.293	0
NDUFAF8	0	0.759794	1	0.995	0
AK5	0	0.758554	0.989	0.867	0
SECTM1	0	0.757165	0.701	0.173	0
PHLDA1	2.86839e-289	0.754373	0.983	0.922	6.36525e-285
PLAC9	0	0.74005	0.983	0.75	0
PEG10	0	0.739396	0.713	0.187	0
XYLT1	0	0.736434	0.806	0.376	0
FRMD5	0	0.73483	0.984	0.915	0
COL6A2	0	0.734341	1	0.994	0
HOXB2	0	0.732392	0.896	0.497	0
HMGA2	0	0.728895	0.999	0.994	0
LY6K	0	0.71306	0.652	0.215	0
GNG11	0	0.710608	0.999	0.962	0
NBL1	0	0.705194	0.967	0.832	0
PENK	3.2978e-171	0.697242	0.522	0.202	7.31814e-167
PLIN2	0	0.695651	0.934	0.636	0
EREG	0	0.686117	0.426	0.017	0
LRRC32	0	0.684572	0.832	0.429	0
CCDC85B	0	0.6823	1	0.998	0
SLC16A3	0	0.680445	1	0.995	0
TGFBR3	0	0.674579	0.848	0.496	0
HCFC1R1	0	0.674414	0.959	0.703	0
COL6A3	0	0.669776	0.997	0.949	0
EBF3	0	0.669071	0.777	0.327	0
AC026316.5	5.03313e-84	0.668654	0.396	0.189	1.1169e-79
LAGE3	0	0.658754	0.991	0.886	0
LAYN	0	0.655062	0.926	0.659	0
METRNL	0	0.651175	0.779	0.35	0
TGFBR2	0	0.650476	0.846	0.47	0
STEAP1	0	0.646166	0.746	0.297	0
NAV3	1.44464e-295	0.645474	0.886	0.594	3.2058e-291
C1orf122	0	0.642026	1	0.997	0
CAMK2D	0	0.637157	0.95	0.762	0
COPRS	0	0.628568	1	0.998	0
GLIS1	0	0.622463	0.69	0.185	0
CAMK2N1	0	0.620303	0.574	0.081	0
MRPS6	0	0.61092	0.992	0.953	0
LARP6	0	0.610224	0.999	0.975	0
CEBPB	0	0.602655	0.969	0.858	0
NEFM	0	0.602368	0.421	0.023	0
RND3	1.02974e-210	0.595504	0.903	0.748	2.2851e-206
LTBP1	7.21864e-280	0.595309	0.599	0.191	1.60189e-275
NAV2	1.98033e-246	0.593336	0.939	0.8	4.39456e-242
SEPT9	0	0.593024	0.976	0.851	0
LINC01492	0	0.592471	0.941	0.723	0
LRMDA	0	0.59211	0.666	0.184	0
ANAPC11	0	0.591277	1	1	0
LINC01116	2.53338e-299	0.585892	0.965	0.838	5.62182e-295
MAMSTR	1.21539e-306	0.585711	0.654	0.229	2.69706e-302
HS3ST3A1	0	0.584562	0.683	0.237	0
SCG5	7.9033e-152	0.584163	0.692	0.398	1.75382e-147
PLPP2	0	0.580973	0.488	0.022	0
PITPNC1	1.46958e-297	0.58016	0.611	0.194	3.26115e-293
TMEM99	0	0.57591	0.942	0.753	0
SLC17A9	0	0.574972	0.579	0.073	0
DSEL	4.33976e-226	0.572354	0.922	0.79	9.63036e-222
SERINC2	2.69942e-226	0.568396	0.953	0.862	5.99027e-222
HMGA1	0	0.568147	1	0.999	0
BAIAP2L2	0	0.566463	0.713	0.25	0
CHMP2A	0	0.553699	0.967	0.78	0
PKIG	1.84452e-281	0.55326	0.924	0.695	4.09319e-277
MME	0	0.548901	0.566	0.133	0
ECHDC3	0	0.548137	0.506	0.016	0
ABHD2	1.08706e-250	0.547955	0.771	0.404	2.4123e-246
IRS1	1.9647e-307	0.545789	0.657	0.226	4.35986e-303
SPON2	4.42386e-235	0.542724	0.981	0.931	9.81699e-231
MTHFD2L	3.78348e-287	0.541403	0.713	0.306	8.39593e-283
CYSTM1	0	0.540645	0.988	0.907	0
FTH1	0	0.539923	1	1	0
PRPS1	4.13846e-155	0.538965	0.936	0.887	9.18366e-151
SMAP2	8.9038e-275	0.537242	0.782	0.426	1.97584e-270
SOCS3	1.45948e-283	0.533949	0.675	0.263	3.23874e-279
OLFML3	1.05043e-258	0.528533	0.89	0.549	2.331e-254
AC090673.1	5.64543e-151	0.528446	0.812	0.555	1.25278e-146
WNT7B	0	0.526386	0.404	0.016	0
CTSB	0	0.52634	0.998	0.992	0
DCTPP1	1.45009e-272	0.526081	0.888	0.522	3.21789e-268
THBD	1.11492e-261	0.52514	0.499	0.122	2.47411e-257
MMP3	1.06607e-158	0.523306	0.253	0.036	2.36572e-154
ISCU	0	0.522412	0.998	0.977	0
RCC1	1.2185e-297	0.52173	0.998	0.985	2.70397e-293
CD109	1.03681e-275	0.521361	0.708	0.293	2.30078e-271
C16orf45	1.19747e-266	0.519243	0.966	0.759	2.6573e-262
ENPP2	1.78006e-298	0.518157	0.629	0.198	3.95014e-294
RNF24	2.39066e-245	0.517947	0.907	0.679	5.30512e-241
FAM20C	1.97273e-220	0.517053	0.766	0.431	4.37768e-216
TNC	4.28681e-184	0.51376	0.801	0.495	9.51287e-180
PTGS1	2.08617e-260	0.513297	0.549	0.166	4.62941e-256
METTL9	1.28322e-301	0.51215	0.988	0.896	2.8476e-297
DUSP23	4.19652e-245	0.511282	0.792	0.427	9.31249e-241
MAP1A	4.38986e-245	0.511044	0.935	0.721	9.74154e-241
COLEC12	2.0901e-284	0.509648	0.57	0.156	4.63813e-280
CHMP6	1.09689e-255	0.508792	0.829	0.498	2.43412e-251
ARL16	0	0.50848	0.982	0.902	0
KCNJ2	1.98221e-224	0.501716	0.344	0.049	4.39872e-220
PAX3	1.23363e-247	0.280473	0.268	0.006	2.73756e-243
TCF21	2.39617e-156	0.352547	0.378	0.108	5.31734e-152
PDGFRA	1.55492e-87	0.271853	0.521	0.294	3.45052e-83
CUL4A	4.45718e-233	-0.50045	0.714	0.885	9.89092e-229
HES1	4.96833e-154	-0.500486	0.086	0.371	1.10252e-149
AC019068.1	2.64814e-213	-0.500603	0.029	0.357	5.87649e-209
OSR2	2.76251e-118	-0.501027	0.192	0.442	6.13028e-114
CRIP2	2.90461e-132	-0.502299	0.348	0.601	6.44561e-128
MOXD1	3.9794e-61	-0.502593	0.425	0.547	8.83069e-57
PRUNE2	2.44572e-152	-0.503478	0.171	0.464	5.42729e-148
UPF3A	1.35224e-257	-0.504742	0.662	0.885	3.00074e-253
TRBC2	8.82694e-200	-0.505609	0.039	0.357	1.95879e-195
MAP3K7CL	7.29202e-97	-0.506575	0.416	0.582	1.61817e-92
ALDH1A3	3.88898e-203	-0.506661	0.106	0.448	8.63004e-199
DHCR24	7.99348e-179	-0.507555	0.42	0.687	1.77383e-174
TSC22D1	4.71103e-167	-0.509481	0.57	0.804	1.04542e-162
NEXN	3.80425e-277	-0.512295	0.87	0.976	8.44202e-273
ACTB	0	-0.513772	1	1	0
LARGE1	7.85493e-267	-0.515893	0.091	0.502	1.74309e-262
NGF	3.95187e-259	-0.518678	0.912	0.99	8.76959e-255
IFI6	1.40978e-96	-0.521132	0.661	0.792	3.12845e-92
HSP90AA1	2.21101e-288	-0.52204	1	1	4.90644e-284
CALD1	9.3503e-297	-0.523522	1	1	2.07492e-292
DPYSL3	2.81242e-228	-0.525949	0.609	0.841	6.24105e-224
HMCN1	9.53325e-227	-0.526301	0.059	0.417	2.11552e-222
CARS2	1.71389e-258	-0.526658	0.611	0.855	3.80329e-254
MVD	5.54499e-213	-0.532105	0.306	0.638	1.23049e-208
HSPA1A	4.41072e-138	-0.537967	0.526	0.743	9.78783e-134
PDLIM7	0	-0.540054	0.96	0.997	0
MMP1	1.5153e-12	-0.541285	0.442	0.486	3.36261e-08
MZT1	1.30235e-225	-0.543279	0.64	0.855	2.89003e-221
TFDP1	1.90767e-282	-0.546947	0.821	0.958	4.23331e-278
MDK	1.58501e-167	-0.547364	0.445	0.705	3.5173e-163
HSP90AB1	0	-0.548882	1	1	0
ARF4	0	-0.550111	0.981	1	0
BID	4.89336e-269	-0.552123	0.716	0.92	1.08589e-264
AC069277.1	8.56311e-307	-0.553171	0.015	0.439	1.90024e-302
ANK3	1.0802e-190	-0.555735	0.133	0.471	2.39707e-186
EXT1	0	-0.55586	0.995	1	0
FH	3.21784e-227	-0.559022	0.41	0.727	7.1407e-223
TRIM58	0	-0.561799	0.021	0.464	0
FBLIM1	1.16809e-255	-0.564578	0.05	0.434	2.59211e-251
GATA6	2.06447e-260	-0.566102	0.145	0.552	4.58126e-256
UGDH	9.8186e-269	-0.566933	0.953	0.988	2.17885e-264
PSMB1	0	-0.567219	0.982	1	0
MT2A	1.35115e-290	-0.572075	1	1	2.99834e-286
MAP1LC3B	0	-0.577697	0.874	0.978	0
ANKRD10	5.95366e-254	-0.578791	0.339	0.695	1.32118e-249
MFAP5	2.91106e-132	-0.579567	0.884	0.929	6.45993e-128
AKR1C1	1.92778e-149	-0.580924	0.389	0.653	4.27793e-145
IGFBP5	5.44151e-94	-0.585698	0.031	0.21	1.20753e-89
KCTD8	1.4023e-260	-0.586566	0.053	0.446	3.11184e-256
RBMS3-AS3	2.81306e-272	-0.589102	0.479	0.801	6.24247e-268
DGKI	2.84272e-217	-0.590506	0.593	0.844	6.30827e-213
PRSS3	1.01285e-227	-0.59904	0.203	0.578	2.24761e-223
PLCL1	3.17356e-241	-0.59905	0.092	0.474	7.04244e-237
ISG15	3.69001e-131	-0.600372	0.99	0.996	8.1885e-127
IPO5	0	-0.600723	0.563	0.859	0
PDE10A	0	-0.60362	0.059	0.542	0
SULF1	3.04652e-129	-0.604943	0.069	0.313	6.76052e-125
TMEM255B	2.3239e-245	-0.60703	0.426	0.745	5.15696e-241
PHLDA2	8.68536e-281	-0.608187	0.941	0.992	1.92737e-276
PCID2	1.94172e-298	-0.613076	0.499	0.814	4.30887e-294
COMMD6	0	-0.615024	0.984	1	0
UBASH3B	2.77589e-231	-0.615988	0.403	0.718	6.15997e-227
TUBB4B	0	-0.620668	0.991	0.999	0
MT1X	1.14426e-239	-0.621509	0.415	0.736	2.53924e-235
MYL12B	0	-0.622284	0.999	1	0
CNRIP1	0	-0.622919	0.847	0.967	0
TKT	0	-0.629983	0.895	0.985	0
APLP2	0	-0.63339	0.908	0.988	0
LUM	1.86042e-191	-0.63429	0.316	0.632	4.12846e-187
MYL12A	0	-0.635872	0.998	1	0
CLIC3	3.19324e-224	-0.637035	0.107	0.473	7.08611e-220
EFEMP1	2.20808e-269	-0.642713	0.293	0.689	4.89994e-265
ACAN	1.11203e-112	-0.644741	0.068	0.288	2.46771e-108
PLS3	0	-0.646701	0.634	0.911	0
FST	1.96613e-130	-0.648799	0.496	0.719	4.36304e-126
ACOT7	0	-0.649517	0.813	0.983	0
C9orf3	0	-0.651504	0.73	0.944	0
TGFB1	0	-0.657574	0.873	0.99	0
IER3	2.30028e-247	-0.666514	0.824	0.968	5.10455e-243
DDAH1	5.81201e-302	-0.667247	0.792	0.965	1.28974e-297
KRT7	6.99667e-245	-0.668373	0.431	0.746	1.55263e-240
NPC2	0	-0.668545	0.997	1	0
NEK7	0	-0.672274	0.512	0.844	0
OXTR	1.52247e-269	-0.674996	0.164	0.581	3.37851e-265
DUSP2	2.69767e-173	-0.677515	0.147	0.458	5.9864e-169
SLC25A4	1.49034e-288	-0.680315	0.384	0.745	3.30721e-284
ACAT2	0	-0.682579	0.686	0.923	0
FERMT2	0	-0.685652	0.774	0.969	0
LIMS2	0	-0.688427	0.149	0.65	0
TERF1	1.41092e-217	-0.696956	0.361	0.661	3.13097e-213
MBNL2	0	-0.700156	0.525	0.847	0
LUZP2	1.50693e-288	-0.704173	0.033	0.444	3.34403e-284
DEPTOR	1.49211e-289	-0.705786	0.158	0.593	3.31113e-285
CENPV	0	-0.706179	0.253	0.72	0
DLGAP1	9.25949e-204	-0.711935	0.096	0.432	2.05477e-199
DIAPH3	0	-0.721062	0.631	0.901	0
SOX4	0	-0.722794	0.097	0.601	0
STK32B	0	-0.724012	0.125	0.652	0
IFITM3	0	-0.729542	0.983	1	0
43893	0	-0.738231	0.504	0.835	0
GADD45A	7.93658e-256	-0.738384	0.658	0.878	1.76121e-251
LMO7	0	-0.74217	0.802	0.978	0
FDPS	0	-0.745115	0.87	0.981	0
NLRP1	1.45616e-306	-0.745698	0.76	0.948	3.23137e-302
LAMP1	0	-0.746766	0.848	0.985	0
HAPLN1	0	-0.746817	0.075	0.542	0
QSOX1	0	-0.756298	0.86	0.986	0
COX7A1	0	-0.757499	0.321	0.766	0
FBXO32	4.24257e-255	-0.757855	0.13	0.525	9.41469e-251
LMO2	0	-0.767395	0.071	0.595	0
SLIT2	2.67789e-303	-0.780406	0.388	0.768	5.94251e-299
PAWR	0	-0.781138	0.526	0.907	0
ROR1	0	-0.791623	0.563	0.871	0
MARCKSL1	1.05608e-283	-0.793015	0.327	0.69	2.34356e-279
TNIK	0	-0.793521	0.24	0.745	0
THBS1	2.21668e-263	-0.796193	0.572	0.861	4.91903e-259
MYH10	0	-0.797145	0.292	0.752	0
GSTP1	0	-0.803576	1	1	0
CDH11	0	-0.807816	0.296	0.787	0
NNMT	0	-0.811309	0.792	0.979	0
MT1E	0	-0.818483	0.705	0.941	0
AUTS2	0	-0.823277	0.307	0.792	0
HHIP	0	-0.82628	0.325	0.746	0
ACTN1	0	-0.827703	0.896	0.997	0
NPPB	8.91858e-86	-0.831847	0.055	0.23	1.97912e-81
GRIK2	0	-0.831966	0.282	0.8	0
GALNT1	0	-0.846792	0.444	0.81	0
BST1	0	-0.865503	0.153	0.724	0
ARHGAP18	0	-0.880159	0.392	0.838	0
LPXN	0	-0.917265	0.51	0.91	0
MYO1D	0	-0.920201	0.088	0.718	0
KCNQ5	0	-0.92157	0.763	0.975	0
TNFRSF11B	0	-0.921803	0.234	0.792	0
MALL	0	-0.929283	0.415	0.824	0
DSP	0	-0.929732	0.33	0.824	0
FBLN2	0	-0.933887	0.426	0.888	0
EDIL3	0	-0.950756	0.339	0.832	0
BST2	0	-0.971606	0.065	0.534	0
CD70	0	-0.978914	0.136	0.671	0
SBSPON	0	-0.981043	0.05	0.532	0
KRT18	1.70293e-73	-0.983527	0.228	0.397	3.77896e-69
PTX3	0	-0.986886	0.635	0.948	0
CDA	0	-0.991133	0.23	0.734	0
NRXN3	0	-1.02882	0.141	0.628	0
BGN	0	-1.0341	0.475	0.933	0
CYP1B1	0	-1.03467	0.693	0.986	0
PRSS23	0	-1.04209	0.954	1	0
HES4	0	-1.06817	0.351	0.811	0
CDH2	0	-1.07306	0.451	0.948	0
LGMN	0	-1.09117	0.407	0.936	0
IGFBP3	0	-1.13394	0.439	0.872	0
COL4A1	0	-1.14085	0.237	0.795	0
SRGN	0	-1.18816	0.936	0.999	0
NTN4	0	-1.25811	0.433	0.942	0
SEMA5A	0	-1.28815	0.274	0.755	0
CTSC	0	-1.31269	0.725	0.984	0
PI16	5.92733e-125	-1.42841	0.15	0.392	1.31533e-120
ITGBL1	0	-1.11486	0.351	0.9	0
RGS4	0	-1.32443	0.208	0.881	0
LYPD1	0	-1.32832	0.177	0.815	0
COL4A2	0	-1.3387	0.382	0.952	0
LIMCH1	0	-1.37021	0.1	0.909	0
CDH13	0	-1.53466	0.37	0.974	0
CTGF	0	-1.58199	0.775	0.987	0
IGFBP7	0	-1.60772	0.929	1	0
ANKRD1	0	-2.41978	0.242	0.953	0
ACTA2	8.06423e-31	-0.541079	0.294	0.393	1.78953e-26
TAGLN	0	-1.69006	0.824	0.993	0
MYL9	0	-0.672397	1	1	0
CNN1	2.62068e-113	0.344641	0.307	0.078	5.81556e-109
(C) DE genes between brown cluster 1 and cluster 2 in scRNA-seq dataset (logFC > 0 means enrichment in brown cluster 1)
Gene	p_val	avg_logFC	pct.1	pct.2	p_val_adj
SEMA5A	0	1.14337	0.96	0.541	0
NPPB	1.46222e-132	1.0929	0.387	0.069	3.24481e-128
MEST	0	1.02893	0.989	0.942	0
FST	5.89568e-260	1.00351	0.903	0.529	1.30831e-255
NRXN3	0	0.92109	0.89	0.354	0
DLGAP1	5.3611e-284	0.907799	0.704	0.151	1.18968e-279
KRT18	7.78273e-235	0.895941	0.647	0.137	1.72707e-230
SBSPON	6.98298e-283	0.876424	0.81	0.243	1.54959e-278
LUZP2	0	0.870283	0.739	0.138	0
MAP3K7CL	4.38194e-283	0.818239	0.84	0.313	9.72397e-279
POSTN	7.9136e-215	0.865248	0.579	0.113	1.75611e-210
AP002884.1	2.09743e-292	0.854718	0.903	0.459	4.6544e-288
MARCKSL1	6.07938e-285	0.795454	0.915	0.459	1.34908e-280
AC019068.1	0	0.774061	0.657	0.048	0
DUSP2	1.48602e-181	0.764074	0.671	0.237	3.29763e-177
GADD45A	1.50124e-238	0.75765	0.954	0.797	3.3314e-234
PID1	6.79512e-271	0.727988	0.784	0.249	1.5079e-266
GALNT1	1.15628e-271	0.723331	0.961	0.653	2.56589e-267
RELN	3.72122e-217	0.72277	0.699	0.213	8.25776e-213
FBLIM1	1.63153e-294	0.718947	0.711	0.146	3.62053e-290
FBXO32	1.67936e-194	0.705639	0.75	0.29	3.72666e-190
ODC1	3.33207e-251	0.702404	0.992	0.968	7.3942e-247
PRUNE2	1.73881e-241	0.687198	0.717	0.204	3.85858e-237
ANKRD1	4.50861e-149	0.666262	0.981	0.923	1.0005e-144
HES4	4.5484e-191	0.652999	0.934	0.682	1.00934e-186
STC2	0	0.650795	1	1	0
BACH1	9.37309e-222	0.649054	0.901	0.507	2.07998e-217
SYNGR2	3.42685e-227	0.641229	0.786	0.304	7.60453e-223
KCNMA1	1.55947e-210	0.635995	0.895	0.677	3.46063e-206
IGFBP3	1.83366e-134	0.623777	0.938	0.801	4.06908e-130
TGFB2	8.32187e-247	0.623741	0.65	0.135	1.84671e-242
C6orf48	3.60861e-304	0.619162	0.999	0.99	8.00787e-300
TERF1	1.55234e-173	0.613827	0.856	0.457	3.4448e-169
MID1	2.94331e-177	0.613191	0.806	0.382	6.5315e-173
HIF1A-AS2	1.72355e-186	0.612831	0.693	0.257	3.82473e-182
NLRP1	1.21341e-189	0.612173	0.974	0.921	2.69268e-185
SNHG18	4.06009e-206	0.61161	0.864	0.427	9.00974e-202
HMCN1	4.61211e-220	0.610066	0.655	0.17	1.02347e-215
CAMK1D	2.45012e-218	0.605638	0.808	0.318	5.43705e-214
SIM2	5.12833e-254	0.603676	0.525	0.041	1.13803e-249
PRKCA	3.63693e-202	0.592815	0.984	0.951	8.07072e-198
CD70	1.35347e-168	0.589036	0.878	0.454	3.00349e-164
LINC00839	2.20355e-248	0.588835	0.68	0.155	4.8899e-244
CXCL8	3.52965e-87	0.587715	0.309	0.068	7.83264e-83
EI24	4.45361e-293	0.586684	0.998	0.963	9.883e-289
OSR2	8.39817e-157	0.577427	0.645	0.231	1.86364e-152
SLC7A11	1.28245e-162	0.569332	0.655	0.236	2.84588e-158
MGARP	2.72858e-240	0.560156	0.484	0.027	6.055e-236
SLC9A3R2	2.94013e-210	0.553873	0.699	0.22	6.52443e-206
ZFPM2	2.28485e-146	0.549852	0.915	0.679	5.07031e-142
BMP4	3.82043e-216	0.549762	0.583	0.113	8.47791e-212
STAC	5.39655e-190	0.549602	0.855	0.433	1.19755e-185
ROR1	5.21484e-152	0.54749	0.953	0.786	1.15723e-147
TIMM8B	1.15193e-285	0.546983	0.999	0.987	2.55626e-281
COL4A1	2.45854e-141	0.546261	0.934	0.647	5.45575e-137
EDIL3	6.50088e-182	0.542571	0.957	0.7	1.44261e-177
EMB	1.10589e-258	0.539646	0.562	0.06	2.45408e-254
PHLDA2	8.77287e-222	0.537488	0.999	0.983	1.94679e-217
2020-03-03	8.57295e-173	0.521977	0.953	0.711	1.90242e-168
CNTNAP3B	5.91052e-210	0.518786	0.568	0.107	1.3116e-205
PDLIM1	1.56345e-217	0.518648	0.989	0.934	3.46945e-213
THBS1	4.23938e-114	0.517475	0.936	0.78	9.4076e-110
UBE2S	3.22668e-152	0.512049	1	1	7.16033e-148
GPRC5A	1.11466e-170	0.508939	0.61	0.185	2.47354e-166
UBASH3B	2.8797e-149	0.505386	0.887	0.541	6.39033e-145
ATP6V0B	0	0.505066	1	1	0
SEMA3C	3.87658e-128	0.503688	0.722	0.346	8.60251e-124
ANOS1	2.52032e-249	0.500987	0.489	0.024	5.59284e-245
SMIM14	7.94993e-128	-0.502772	0.695	0.854	1.76417e-123
IGFBP5	3.01754e-09	-0.502856	0.179	0.241	6.69623e-05
CRIP1	2.75601e-51	-0.503451	0.302	0.483	6.11587e-47
UGDH	3.99963e-173	-0.509091	0.98	0.997	8.87558e-169
CD68	3.04382e-122	-0.511146	0.473	0.702	6.75454e-118
MPG	3.18695e-208	-0.519951	0.93	0.997	7.07215e-204
XYLT1	2.11634e-88	-0.523392	0.253	0.501	4.69638e-84
CAVIN3	5.86598e-258	-0.539399	0.998	1	1.30172e-253
LMNA	7.23395e-268	-0.541617	0.998	1	1.60529e-263
MXRA8	1.39145e-222	-0.541973	0.968	0.998	3.08776e-218
IFIT1	2.86927e-21	-0.542584	0.076	0.168	6.3672e-17
VIM	1.24893e-271	-0.54641	1	1	2.77149e-267
SOD3	9.053e-105	-0.546822	0.478	0.685	2.00895e-100
TNFRSF12A	1.68289e-307	-0.558829	1	1	3.7345e-303
PENK	1.38454e-79	-0.558911	0.092	0.318	3.07244e-75
IFIT2	2.96747e-13	-0.562909	0.081	0.15	6.58512e-09
GREM1	5.78488e-149	-0.565358	0.836	0.974	1.28372e-144
GNG11	1.18379e-184	-0.581523	0.932	0.993	2.62696e-180
FBLN1	7.53469e-182	-0.583506	0.868	0.968	1.67202e-177
CRYAB	4.29682e-76	-0.583686	0.993	0.997	9.53507e-72
ISG20	6.99739e-45	-0.594086	0.239	0.416	1.55279e-40
IFITM2	3.32598e-170	-0.594663	0.741	0.896	7.38069e-166
PCOLCE	2.07726e-211	-0.602372	0.851	0.977	4.60965e-207
PLAC9	1.67057e-174	-0.605095	0.619	0.887	3.70717e-170
VASN	4.5902e-169	-0.606138	0.533	0.78	1.01861e-164
PRRX1	1.13822e-237	-0.606516	0.916	0.993	2.52583e-233
FP700111.1	1.07067e-185	-0.615996	0.689	0.899	2.37593e-181
METTL9	1.29731e-270	-0.625825	0.813	0.981	2.87885e-266
CD248	1.56061e-153	-0.632148	0.159	0.52	3.46314e-149
TM4SF1	2.38571e-112	-0.643248	0.827	0.956	5.29414e-108
CRABP2	4.68036e-64	-0.645439	0.303	0.501	1.03862e-59
PTGES	8.61041e-139	-0.652315	0.577	0.789	1.91074e-134
EMP1	1.64272e-228	-0.656359	0.836	0.983	3.64536e-224
HMOX1	6.34651e-147	-0.662794	0.657	0.918	1.40836e-142
MVP	4.10642e-201	-0.674125	0.487	0.789	9.11256e-197
DCTPP1	8.55137e-210	-0.679783	0.329	0.722	1.89763e-205
HCFC1R1	4.34215e-215	-0.68036	0.544	0.869	9.63566e-211
ID1	8.14511e-209	-0.681338	0.933	0.994	1.80748e-204
SULF1	8.24654e-80	-0.703752	0.192	0.437	1.82999e-75
OLFML3	3.10331e-213	-0.710781	0.366	0.74	6.88654e-209
SERPINE2	2.61829e-169	-0.72861	0.998	1	5.81024e-165
CYGB	1.34167e-174	-0.73345	0.266	0.645	2.97729e-170
C16orf45	0	-0.839596	0.585	0.94	0
IGFBP6	4.7742e-266	-0.846921	0.995	1	1.05944e-261
IFIT3	2.99435e-13	-0.875839	0.228	0.303	6.64476e-09
MFAP5	0	-0.926588	0.871	0.99	0
ECM1	1.17234e-188	-0.680732	0.238	0.634	2.60153e-184
COL6A2	1.4048e-260	-0.59299	0.989	0.999	3.11739e-256
ACAN	1.68537e-131	-0.846916	0.126	0.455	3.74001e-127
MALAT1	0	-0.932152	1	1	0
DCN	4.986e-297	-0.936575	0.8	0.968	1.10644e-292
CCND1	1.45489e-262	-0.971146	0.999	1	3.22855e-258
TIMP1	0	-1.00194	1	1	0
MOXD1	1.30265e-167	-0.827076	0.398	0.699	2.89071e-163
CTSK	7.64643e-252	-0.854111	0.183	0.665	1.69682e-247
BST2	1.44029e-285	-1.00933	0.292	0.78	3.19615e-281
MMP1	4.66059e-54	-1.05272	0.421	0.553	1.03423e-49
TFPI2	4.65101e-254	-1.13076	0.632	0.938	1.03211e-249
PI16	1.43941e-101	-1.38946	0.261	0.525	3.19419e-97
S100A4	0	-1.65047	0.965	1	0
(D) Top 20 transcription factors (TF) identified in cluster 1 brown preadipocyte using ChEA3 tool for TF enrichment analysis (TFEA). Genes with logFC > 0 in Table C above were used as input for TFEA.
Rank	TF	Score
1	MKX	14.67
2	FOXC2	30.67
3	FOXL1	37.67
4	ZNF385D	46.33
5	TBX18	47.33
6	FOSL1	50.4
7	HEY2	54.33
8	HOXA11	63.67
9	HOXA2	67.25
10	GATA6	67.8
11	ESR1	69.17
12	WT1	74
13	HOXA4	76.33
14	MSC	77.33
15	PRDM6	79
16	BNC2	82.33
17	ETV1	84
18	FOXS1	85.67
19	GLI3	86.33
20	FOXF1	94

### Sheet: Table S2
All results below are for white and brown preadipocyte snRNA-seq dataset (related to Result 2.2 and Figure 2)
(A) Differential expression of genes in white and brown nuclei (white vs brown test, logFC > 0 means enrichment in white nuclei)
Gene	p_val	avg_logFC	pct.1	pct.2	p_val_adj
PAX3	0	0.924248	0.664	0.002	0
PDGFRA	1.01188e-222	0.422908	0.689	0.436	2.5798e-218
TCF21	2.14553e-23	0.0579041	0.095	0.044	5.47002e-19
NTNG1	0	2.67543	0.984	0.162	0
LAMA4	0	1.55836	0.859	0.046	0
HIP1	0	1.34673	0.961	0.458	0
BAALC	0	1.1821	0.683	0.023	0
HAS2	0	1.1634	0.917	0.582	0
RPL39L	2.06665e-193	0.206714	0.19	0.003	5.26892e-189
PGF	5.30185e-81	0.111189	0.099	0.008	1.35171e-76
CNN1	7.75936e-45	-0.0643027	0.023	0.08	1.97825e-40
MYH11	3.26024e-62	-0.123777	0.073	0.173	8.31198e-58
MYL9	0	-0.512848	0.83	0.948	0
TAGLN	0	-1.18313	0.334	0.945	0
RGS4	5.30185e-81	-0.91587	0.074	0.741	0
ITGBL1	5.30185e-81	-1.14998	0.907	0.994	0
LYPD1	5.30185e-81	-1.15477	0.055	0.751	0
LIMCH1	5.30185e-81	-1.72005	0.185	0.933	0
CDH13	5.30185e-81	-1.90927	0.73	0.997	0
COL4A2	5.30185e-81	-2.20876	0.386	0.996	0
CTGF	0	-1.30166	0.765	0.999	0
ANKRD1	0	-2.53337	0.081	0.943	0
(B) DE genes between brown cluster 1 and cluster 2 in snRNA-seq dataset (logFC > 0 means enrichment in brown cluster 1)
Gene	p_val	avg_logFC	pct.1	pct.2	p_val_adj
ITGB8	1.17646e-218	1.37068	0.83	0.489	2.99939e-214
DLGAP1	1.64167e-266	1.21018	0.899	0.479	4.18544e-262
NRXN3	8.65069e-281	1.16025	0.963	0.657	2.20549e-276
KRT18	3.33256e-07	0.0091748	0.718	0.611	0.00849635
SBSPON	5.56969e-104	0.420562	0.792	0.464	1.41999e-99
LUZP2	4.77416e-258	1.12955	0.871	0.379	1.21717e-253
MAP3K7CL	2.50682e-57	0.263894	0.492	0.235	6.39115e-53
PRUNE2	1.80939e-296	1.06678	0.901	0.406	4.61304e-292
EPHA5	3.79022e-246	1.03323	0.899	0.444	9.66318e-242
PTPRQ	1.91925e-215	0.999587	0.867	0.477	4.89313e-211
ZFHX4-AS1	1.59687e-278	0.988861	0.976	0.694	4.07123e-274
CNTNAP3B	0	0.969114	0.964	0.692	0
RGS7BP	2.65147e-213	0.948201	0.635	0.122	6.75994e-209
NHS	1.88667e-262	0.947195	0.942	0.684	4.81005e-258
PLCL1	8.56835e-167	0.941265	0.894	0.633	2.1845e-162
ANOS1	8.91987e-294	0.890446	0.749	0.148	2.27412e-289
PCA3	1.11161e-251	0.87893	0.736	0.177	2.83406e-247
CEMIP	1.82344e-148	0.837174	0.988	0.947	4.64886e-144
AC008056.1	1.0052e-177	0.836619	0.712	0.255	2.56275e-173
CAMK1D	2.97638e-210	0.814263	0.932	0.724	7.58827e-206
AC019068.1	6.62126e-170	0.81234	0.499	0.072	1.68809e-165
EMB	1.49582e-284	0.807807	0.778	0.19	3.8136e-280
RELN	9.92248e-111	0.779268	0.882	0.69	2.52974e-106
PID1	1.06955e-156	0.766452	0.787	0.435	2.72681e-152
LINC00882	9.04355e-211	0.766122	0.868	0.451	2.30565e-206
TLE4	3.71291e-148	0.741799	0.958	0.869	9.46607e-144
UBASH3B	3.9809e-239	0.73762	0.991	0.894	1.01493e-234
ZNF704	1.14096e-166	0.730258	0.714	0.26	2.90887e-162
SEMA3C	1.11696e-167	0.722752	0.987	0.917	2.8477e-163
SIM2	6.96025e-133	0.71953	0.423	0.061	1.77452e-128
ADAMTS16	5.65342e-212	0.717103	0.832	0.341	1.44134e-207
ANKRD1	3.51153e-105	0.713754	0.973	0.888	8.95264e-101
PRKCA-AS1	3.78183e-188	0.711917	0.985	0.847	9.64178e-184
DNAH11	2.39958e-160	0.700262	0.837	0.468	6.11773e-156
BICC1	3.95298e-254	0.682814	0.998	0.974	1.00781e-249
2020-03-03	6.48617e-241	0.679943	0.997	0.958	1.65365e-236
ROR1	1.42731e-194	0.671937	0.996	0.976	3.63893e-190
ARHGAP18	1.88344e-199	0.658276	0.992	0.917	4.80183e-195
MCC	5.74232e-91	0.648194	0.855	0.688	1.46401e-86
COL4A5	1.77213e-89	0.64351	0.56	0.239	4.51803e-85
PDE1C	1.44729e-139	0.640236	0.699	0.292	3.68987e-135
KIRREL3	3.88981e-131	0.628921	0.957	0.917	9.91707e-127
AC027097.2	1.51092e-134	0.628066	0.943	0.76	3.85209e-130
NFIB	1.75628e-170	0.622914	0.895	0.538	4.47764e-166
ASB18	4.47604e-140	0.612323	0.4	0.036	1.14117e-135
DOPEY1	3.47159e-144	0.609844	0.914	0.679	8.85081e-140
AC079465.1	3.27354e-94	0.600816	0.6	0.281	8.34589e-90
HIF1A-AS2	3.38573e-158	0.597279	0.992	0.95	8.63191e-154
PTCSC3	4.00917e-118	0.585973	0.465	0.11	1.02214e-113
STAC	2.94092e-143	0.582548	0.946	0.784	7.49787e-139
PALLD	1.3645e-167	0.581343	1	0.98	3.4788e-163
PSG4	4.82429e-158	0.573659	0.995	0.947	1.22995e-153
AC027288.3	6.85191e-126	0.573576	0.759	0.371	1.74689e-121
MID1	3.35404e-116	0.573349	0.931	0.876	8.55113e-112
KCNMA1	2.51582e-137	0.57265	0.905	0.762	6.41409e-133
RBMS3-AS2	2.79138e-125	0.56454	0.928	0.748	7.11663e-121
AC243964.2	1.86336e-141	0.562533	0.915	0.636	4.75063e-137
NALCN	1.73894e-120	0.559165	0.599	0.227	4.43344e-116
ATP8B1	5.64314e-141	0.558659	0.997	0.983	1.43872e-136
CACNG8	1.43668e-102	0.557248	0.561	0.228	3.6628e-98
MBNL2	1.19832e-188	0.552191	0.997	0.958	3.05511e-184
PRKCA	9.30935e-181	0.55123	1	0.997	2.37342e-176
ZFPM2	5.64832e-174	0.549894	0.997	0.976	1.44004e-169
KSR1	2.53141e-158	0.544893	0.599	0.156	6.45383e-154
HMCN1	1.11762e-89	0.542569	0.858	0.585	2.84937e-85
PRICKLE1	7.25474e-51	0.541488	0.544	0.347	1.8496e-46
CCBE1	1.01432e-141	0.539454	0.998	0.991	2.586e-137
AC107021.1	5.72015e-143	0.538724	0.826	0.423	1.45835e-138
CACHD1	5.14253e-130	0.535726	0.768	0.38	1.31109e-125
AL078459.1	8.1814e-93	0.523497	0.961	0.822	2.08585e-88
AC019197.1	4.47657e-127	0.523133	0.728	0.349	1.1413e-122
EDIL3	2.18031e-180	0.522576	0.999	0.985	5.5587e-176
EYA2	9.21762e-120	0.52209	0.652	0.282	2.35003e-115
AL356124.1	7.88746e-120	0.51977	0.628	0.259	2.01091e-115
IL1RAPL1	6.81945e-74	0.514655	0.732	0.447	1.73862e-69
LINC00609	7.91651e-98	0.51441	0.393	0.087	2.01831e-93
ADARB1	6.64071e-112	0.510582	0.698	0.329	1.69305e-107
AC091906.1	5.88212e-132	0.509778	0.607	0.207	1.49965e-127
SAMD12	1.09357e-118	0.503202	0.879	0.55	2.78807e-114
DMD	1.79588e-125	0.503012	0.687	0.303	4.57859e-121
MDGA1	7.86909e-111	0.501768	0.702	0.342	2.00622e-106
ABCC4	6.77606e-147	0.500832	0.962	0.845	1.72756e-142
SEMA5A	9.65305e-232	0.798597	0.993	0.883	2.46105e-227
FST	4.42051e-80	0.581879	0.993	0.98	1.12701e-75
MEST	2.34214e-134	0.534782	0.97	0.827	5.97129e-130
TGFB2	3.49362e-100	0.500358	0.792	0.472	8.90699e-96
BMP4	3.72786e-33	0.164994	0.276	0.115	9.50419e-29
ECM1	6.44416e-22	-0.210265	0.293	0.409	1.64294e-17
ACAN	4.58181e-44	-0.405162	0.053	0.183	1.16813e-39
COL6A2	8.24883e-122	-0.451728	0.996	0.999	2.10304e-117
MFAP5	6.04463e-82	-0.479299	0.835	0.899	1.54108e-77
FBN1	0.0210727	-0.128255	0.997	0.996	1
PI16	5.53643e-36	-0.447613	0.067	0.188	1.41151e-31
MFAP5	6.04463e-82	-0.479299	0.835	0.899	1.54108e-77
IGFBP6	1.96767e-117	-0.490714	0.913	0.945	5.01657e-113
AHNAK		-0.504162			3.99234e-147
MALAT1	3.82154e-100	-0.506347	1	1	9.74302e-96
COL6A1	3.4188e-141	-0.513322	0.961	0.98	8.71623e-137
CD109	4.56016e-113	-0.513992	0.599	0.837	1.16261e-108
CHST11	5.98083e-73	-0.51872	0.42	0.684	1.52481e-68
INPP4B	1.73008e-68	-0.540599	0.558	0.787	4.41084e-64
LMNA	1.61254e-201	-0.541901	0.999	0.999	4.11117e-197
DCLK1	3.51621e-77	-0.545881	0.18	0.431	8.96458e-73
HS3ST3A1	2.98443e-85	-0.546948	0.163	0.421	7.6088e-81
VASN	1.59043e-120	-0.552135	0.779	0.876	4.0548e-116
TNXB	4.80507e-73	-0.571965	0.263	0.496	1.22505e-68
TFPI2	2.55089e-81	-0.605523	0.597	0.742	6.50349e-77
MMP2	5.37411e-166	-0.60721	0.86	0.96	1.37013e-161
PODXL	5.19735e-52	-0.607262	0.445	0.594	1.32507e-47
GREM1	7.39799e-118	-0.616484	0.868	0.972	1.88612e-113
CCND1	3.04177e-150	-0.642585	0.945	0.974	7.755e-146
PBX1	9.50834e-64	-0.644752	0.398	0.624	2.42415e-59
PAMR1	5.82276e-124	-0.650292	0.492	0.823	1.48451e-119
COLEC12	4.04647e-114	-0.653931	0.353	0.682	1.03165e-109
S100A4	4.32127e-193	-0.666221	0.789	0.92	1.10171e-188
SERPINE2	1.58227e-159	-0.670778	0.997	0.999	4.034e-155
MOXD1	1.14138e-42	-0.682002	0.478	0.576	2.90994e-38
CTSK	1.01266e-42	-0.243097	0.134	0.298	2.58179e-38
BST2	1.32677e-31	-0.204378	0.136	0.274	3.38261e-27
PLAT	1.06073e-51	-0.682851	0.331	0.505	2.70433e-47
NEAT1	1.34172e-120	-0.685272	0.999	1	3.42071e-116
SYT1	2.83957e-166	-0.715156	0.328	0.744	7.23947e-162
LINC01592	7.01886e-50	-0.756244	0.173	0.352	1.78946e-45
C16orf45	9.6678e-144	-0.770874	0.731	0.895	2.46481e-139
RFX8	5.19596e-111	-0.787945	0.643	0.85	1.32471e-106
MMP1	2.21493e-129	-0.791578	0.991	0.997	5.64696e-125
SULF1	4.53431e-28	-0.894505	0.411	0.52	1.15602e-23
ABI3BP	8.19292e-72	-0.961125	0.355	0.554	2.08879e-67
XYLT1	0	-1.38842	0.32	0.847	0
